# Extracellular matrix regulates lineage plasticity in prostate cancer through YAP/TEAD

**DOI:** 10.64898/2025.12.30.697072

**Authors:** Teng Han, Zhen Sun, Matthew Lange, Y Zoe Cho, Patrick Mcgillivray, Maren Büttner, Nathaniel R Kastan, Subhiksha Nandakumar, Huiyong Zhao, Eralda Salataj, Sanyukta Oak, Linda Fong, Wenfei Kang, Ning Fan, Francesca Mazzoni, Radhika A Patel, Jimmy Zhao, Nazifa Salsabeel, Harmanpreet Kaur, Ninghui Mao, Qing Chang, Eric Rosiek, Eric Chan, Murray Tipping, Nikolaus Schultz, Pierre-Jacques Hamard, Elisa DeStanchina, Zhenghao Chen, Michael C Haffner, Dana Pe’er, Richard Koche, A James Hudspeth, Charles L Sawyers

**Author notes:** Corresponding author: Charles L Sawyers. SystImmune Inc, Redmond, WA 98052, USA. Deceased (A James Hudspeth).

## Abstract

Treatment-related neuroendocrine prostate cancer (NEPC) is an increasingly frequent mechanism of resistance to androgen receptor pathway inhibitor (ARPI) therapy in prostate adenocarcinoma (PRAD). This lineage transition is dependent on upregulation of the NE-specifying transcription factor ASCL1, typically in a genetic background of *RB1* and *TP53* loss. Here we identify extracellular matrix-integrin-YAP1/TEAD signaling as a critical brake on NEPC lineage transition. Deletion of *Itgb1*, the shared B1 subunit required for collagen and laminin-mediated integrin activation, is sufficient to induce ASCL1 and NE lineage gene expression, by activating LATS1/2 kinases with subsequent inactivation of YAP1/TEAD signaling. Conversely, restoration of YAP1/TEAD signaling by pharmacological LATS1/2 inhibition, or by expression of constitutively active YAP1/TAZ mutants, prevents or reverts NEPC lineage transition. NOTCH and AR cooperate with YAP/TEAD to repress ASCL1, such that combined inhibition leads to complete reprogramming of PRAD into NEPC *in vitro*, providing a dynamic platform to dissect the molecular events responsible for lineage transition over time. We find that lineage transition is accompanied by a redistribution of FOXA1 and TEAD cistromes from PRAD to NEPC-specific enhancers and requires the pioneering activity of FOXA1. Thus, extracellular matrix/integrin signaling in the PRAD tumor microenvironment restrains NE lineage plasticity, highlighting a potential path for pharmacological inhibitors in modulating treatment-induced lineage change.
