## Supplementary material for "Extracellular matrix regulates lineage plasticity in prostate cancer through YAP/TEAD": table S1

### Sheet: Antibodies
Target	Catalog Number	Application
PTEN	CST9188	WB
P53	CST32532	WB
RB1	ab181616	WB
cMYC	CST18583	WB
HSP90	CST4877	WB
ASCL1	ab211327	WB/IHC/IF
ITGB1	CST34971	WB
p-FAK Y397	ab81298	WB/IF
p-SRC Y416	CST6943	WB
p-AKT S473	CST4060	WB
p-ERK T202/Y204	CST4370	WB
p-cJUN S73	CST3270	WB
p-YAP1 S127	CST13008	WB
YAP/TAZ	CST93622	WB
YAP1	CST14074	CUT&RUN
YAP	sc-101199	WB
CYR61	CST39382	WB
CYCLOPHILINB	CST43603	WB
VINCULIN	CST13901	WB
active YAP1	ab205270	IHC/IF
TEAD1	CST12292	WB/CUT&RUN
pan-TEAD	CST13295	WB
PTPN14	CST13808	WB
INSM1	sc-271408	WB
CHROMOGRANIN A	ab283265	WB
NCAM1	CST99746	WB
FOSL2	PA5-99459	WB
JUNB	CST3753	WB
CK8	ab53280	WB
TROP2	ab214488	WB
FOXA2	ab108422	WB
SYNAPTOPHYSIN	ab32127	WB
AR	ab108341	WB
E-CADHERIN	CST3195	WB
HES1	CST11988	IF
FOXA1	PA5-27157	CUT&RUN
p-RB1 S807/811	CST8516	WB
p-RB1 S780	CST8180	WB

### Sheet: sgRNAs
Gene	Sequence
Pten	GAACTTGTCCTCCCGCCGCG
p53	AAGTCACAGCACATGACGG
Rb1	GAGGTCAGAACAGGAGCGCT
Itgb1-1	AGTGACATAGAGAATCCCAG
Itgb1-2	GGAAACTTGGATTCTCCAGA
Tead1-1	ACACGGCGGATAGATAGCCA
Tead1-2	TGGCTATCTATCCGCCGTGT
Tead2	GAACTCTATCAGCTGCAGGC
Tead3	GAACTTGTTCTGTAGAACGC
Tead4	GGAAGCTTCGCTCAATTTCG
Foxa1-1	ACTCATGCACGGGTTCATGG
Foxa1-2	AGTAAGGCGGCTTGGCGTGA
Foxa1-3	GGGACCCAGGCCGTTCATGG
Foxa1-4	GCCGGCCCCTAAGCCCGTGT

### Sheet: qPCR primers
Gene	Sequence
mAscl1	TCCTGGGAATGGACTTTGGA
	GGTTGGCTGTCTGGTTTGTT
mFoxa2	GTGAAGATGGAAGGGCACGA
	CGTTCATGTTGCTCACGGAAG
mInsm1	GGTGTTCCCCTGCAAGTACT
	GGCACCTGAAGGAGGATCAC
mChga	AACAGCCCCATGACAAAAGG
	TGGTGTCGCAGGATAGAGAG
mSyp	TGTGTTTGCCTTCCTCTACTC
	TCAGTGGCCATCTTCACATC
mDll3	TGATGGCCTCGTACGTGTG
	CACGTGCTAGCAGGTTCCA
mNcam1	GCAGATCAGGGGCATCAAGA
	ATGCTCTGTCTGGCCTGG
mItga2	TACAGCAGCTTACGAACCCAC
	CTGGTGAGGGTCAATCCCA
mItga3	CCTCTTCGGCTACTCGGTC
	CCGGTTGGTATAGTCATCACCC
mItga5	CTTCTCCGTGGAGTTTTACCG
	GCTGTCAAATTGAATGGTGGTG
mItgav	CCGTGGACTTCTTCGAGCC
	CTGTTGAATCAAACTCAATGGGC
mItgb4	GCAGACGAAGTTCCGACAG
	GGCCACCTTCAGTTCATGGA
mItgb5	GAAGTGCCACCTCGTGTGAA
	GGACCGTGGATTGCCAAAGT
mItgb6	CAACTATCGGCCAACTCATTGA
	GCAGTTCTTCATAAGCGGAGAT
huASCL1	GGGCTCTTACGACCCGCTCA
	AGGTTGTGCGATCACCCTGCTT
huCTGF	GAAATGCTGCGAGGAGTGG
	CAAACGTGTCTTCCAGTCGG
huCYR61	GTTGGAAAAGGCAGCTCACT
	TCTTTGAGCACTGGGACCAT
mCtgf	GGGCCTCTTCTGCGATTTC
	ATCCAGGCAAGTGCATTGGTA
mCyr61	CGGAGGTGGAGTTAACGAGA
	GGTTGAAAAGAACTCGCGGT
mAxl	ATGGCCGACATTGCCAGTG
	CGGTAGTAATCCCCGTTGTAGA
mPtpn14	ACAGAAGAGACCGCTGATGTT
	CTCTGAGCCTCTCGTCTATGG
mAjuba	TTAGGGGAGAAAGCCAGTCGT
	GGCCGGTTCCAAAGGTTCAT
mRpl7	AGCGGATTGCCTTGACAGAT
	AACTTGAAGGGCCACAGGAA
huGAPDH	AGGTGAAGGTCGGAGTCAAC
	CCATGTAGTTGAGGTCAATGAAG
