## Supplementary material for "Extracellular matrix regulates lineage plasticity in prostate cancer through YAP/TEAD": table S2

### Sheet: Adeno
Gene	Coefficient	FDR		From JM Chan, et al. Science. 2022
LGALS3	2.17798	0		Coefficient>0.5; FDR<0.05
LY6D	1.9524	0
ANXA1	1.91142	0
NUPR1	1.90479	0
S100A11	1.7864	0
WFDC2	1.74957	0
CLU	1.71158	0
LY6A	1.70748	0
IGFBP7	1.61497	0
TACSTD2	1.59595	0
SFN	1.58866	0
KRT19	1.57315	0
ANXA2	1.56341	0
PLET1	1.4886	0
S100A6	1.48562	0
PHLDA1	1.45773	0
GSTO1	1.38946	0
SGK1	1.33423	0
KRT15	1.33328	0
HES1	1.29712	0
MFGE8	1.27312	0
AHNAK	1.24174	0
AREG	1.21034	0
H2-K1	1.20097	0
TM4SF1	1.17706	0
S100A14	1.12799	0
CD44	1.07601	0
B2M	1.07502	0
BASP1	1.06916	0
PLAUR	1.06591	0
IFI202B	1.05571	0
KRT14	1.0376	0
PMEPA1	1.03172	0
CBR2	1.01591	0
CXCL2	1.01191	0
SPRR1A	1.00324	0
KLF6	1.00311	0
URAH	1.00259	0
LGALS7	0.993062	0
DAPL1	0.96912	0
PDLIM1	0.968285	0
1810011O10RIK	0.962152	0
CAR2	0.956045	0
GPX2	0.94674	0
TSPAN8	0.934609	0
KRT17	0.932925	0
S100A10	0.927934	0
CYP2F2	0.924627	0
NDRG1	0.920009	0
ECM1	0.918423	0
FOSB	0.912817	0
PLK2	0.909671	0
FXYD3	0.909544	0
FST	0.907883	0
TPM2	0.902638	0
ANXA3	0.894545	0
MMP7	0.893422	0
CAPG	0.891861	0
IFITM3	0.891386	0
KRT4	0.889041	0
KRT5	0.888836	0
LY6E	0.880307	0
SAT1	0.876825	0
LMO7	0.873571	0
IER5	0.87181	0
LCN2	0.861445	0
H2-D1	0.858645	0
THBS1	0.844265	0
PIM1	0.840617	0
KRT6A	0.828482	0
BAZ1A	0.813594	0
HK2	0.810676	0
S100A16	0.807544	0
GM42418	0.791613	0
AHR	0.765628	0
TIPARP	0.761583	0
FXYD4	0.752451	0
TNFRSF12A	0.735688	0
REG3G	0.733427	0
CXCL16	0.732996	0
ISG15	0.73028	0
TNIP3	0.726352	0
CHD9	0.717997	0
PGLYRP1	0.717171	0
SLC12A2	0.713227	0
EMP1	0.712713	0
LRRFIP1	0.701841	0
FOXQ1	0.699261	0
LY6C1	0.698667	0
HBEGF	0.683405	0
SQSTM1	0.680483	0
JUP	0.680177	0
WFDC18	0.67709	0
PSMB8	0.675403	0
KLF5	0.670655	0
DUSP1	0.668451	0
PRSS22	0.668315	0
CSTB	0.664126	0
SH3BGRL3	0.663939	0
IKZF2	0.663141	0
CYBA	0.660575	0
PIGR	0.660344	0
TRIB1	0.657676	0
FLNB	0.65307	0
ARPC1B	0.652408	0
EPHA2	0.652094	0
TPM1	0.646401	0
HCAR2	0.646136	0
ZFAND5	0.637863	0
GSTA4	0.63574	0
ANXA8	0.634895	0
CDH1	0.631117	0
2200002D01RIK	0.63004	0
CXCL15	0.623605	0
MYOF	0.615283	0
LYPD3	0.614773	0
CDKN1A	0.614556	0
TNFAIP8	0.614427	0
IFRD1	0.611227	0
TGIF1	0.61089	0
H2-T23	0.609288	0
FAM107B	0.606737	0
TSPO	0.604943	0
NOCT	0.604553	0
SKIL	0.603913	0
VPS37B	0.603697	0
SERPINB5	0.598366	0
IL33	0.593581	0
AVPI1	0.591913	0
KRT16	0.59034	0
NFKBIZ	0.587833	0
NIPAL1	0.583942	0
RAP2B	0.582401	0
NFKBIA	0.580552	0
IER3	0.578712	0
ZFP36L1	0.576694	0
CTNNB1	0.573145	0
LUZP1	0.571047	0
KLF4	0.569868	0
SPINT1	0.569779	0
MDFI	0.568011	0
LGALS3BP	0.56749	0
BST2	0.564738	0
IQGAP1	0.563373	0
1700027J19RIK	0.560791	0
CAST	0.557731	0
4930523C07RIK	0.557609	0
ITGAV	0.55531	0
GPRC5A	0.555306	0
NET1	0.55472	0
TMCC3	0.549297	0
EZR	0.548175	0
COL17A1	0.546652	0
DSP	0.546535	0
IRF7	0.546266	0
CD14	0.544708	0
ALCAM	0.542975	0
CIB1	0.54156	0
FN1	0.540599	0
PLAT	0.538168	0
PXDC1	0.536619	0
EPCAM	0.523039	0
RUNX1	0.522877	0
ITGB4	0.520483	0
LAD1	0.520481	0
PLSCR1	0.518788	0
TOP1	0.51796	0
CLIC1	0.516495	0
IRF6	0.516177	0
HSPB1	0.51603	1.73928e-223
CCDC71L	0.513227	0
SDC1	0.512114	0
MALAT1	0.512038	0
AKAP13	0.512014	0
SDC4	0.509632	0
DHRS3	0.502323	0
SLC2A1	0.501577	0

### Sheet: NEPC
Gene	Coefficient	FDR		From JM Chan, et al. Science. 2022
TUBA1A	2.39925	0		Coefficient>0.5; FDR<0.05
HES6	2.02267	0
UCHL1	1.98282	0
CHGA	1.95429	0
BEX2	1.91061	0
STMN1	1.7994	0
PKIB	1.73337	0
HMGN2	1.70971	0
H1FX	1.6129	0
TMEM158	1.48624	0
DDC	1.45457	0
CKB	1.41371	0
ASCL1	1.40785	0
TUBB5	1.40085	0
STMN3	1.39092	0
KRT7	1.3851	0
SNAP25	1.33484	0
CRIP1	1.33425	0
MAP1B	1.3073	0
BEX1	1.3032	0
GM1673	1.29782	0
RTN1	1.2938	0
CDKN2A	1.21974	0
BEX3	1.21589	0
CHCHD10	1.21402	0
CELF4	1.19458	0
NOV	1.16297	0
SNCA	1.15921	0
RUNDC3A	1.15846	0
ATP6V0E2	1.15567	0
DUT	1.14735	0
GUK1	1.13826	0
NSG1	1.13622	0
INSM1	1.11737	0
ESPN	1.10135	0
FABP5	1.09959	0
HOMER2	1.09528	0
TMEM163	1.09388	0
TSPAN13	1.05992	0
SERPINE2	1.04974	0
PSIP1	1.04867	0
BEX4	1.03588	0
PCSK1N	1.02681	0
DYNLT1B	1.0194	0
LOCKD	1.01104	0
ACOT7	1.00844	0
PCSK1	1.0057	0
CALCA	1.00181	0
DNAJC9	0.999498	0
IGFBP2	0.99536	0
SLC25A4	0.990185	0
NDN	0.974171	0
H3F3A	0.97342	0
EEF1A2	0.961451	0
HINT1	0.953306	0
SNHG11	0.950404	0
DPYSL2	0.947652	0
NCAM1	0.938447	0
SYT1	0.936551	0
PRDX2	0.93288	0
AES	0.920591	0
TPH1	0.916117	0
AUTS2	0.91318	0
SYP	0.899323	0
KLC1	0.891466	0
CDKN2C	0.885893	0
NDUFV3	0.884125	0
PTMA	0.88353	0
MTCH1	0.881962	0
APLP1	0.873673	0
MINOS1	0.872989	0
COX7A2	0.867785	0
BC048546	0.866511	0
H2AFZ	0.864298	0
AC149090.1	0.860426	0
MT3	0.856452	0
FAM174A	0.851769	0
TUBA1B	0.849955	0
TTC3	0.837953	0
NDUFB7	0.834655	0
RAB3C	0.829296	0
SOX2	0.828826	0
HIST3H2BA	0.82693	0
RNF187	0.824753	0
EIF1B	0.813233	0
ELAVL4	0.812909	0
COX7C	0.812156	0
CALM3	0.812086	0
SUMO2	0.808721	0
CISD1	0.805549	0
ID4	0.803	0
SCG5	0.797033	0
MRFAP1	0.793698	0
DNAJC12	0.789124	0
PFN2	0.78742	0
NME1	0.784069	0
TMEM14C	0.783214	0
SELENOH	0.779531	0
FXYD6	0.777188	0
VAMP2	0.775093	0
SELENOM	0.769678	0
ELAVL3	0.769044	0
ST8SIA5	0.768146	0
H1F0	0.757699	0
LY6H	0.756859	0
FSCN1	0.755109	0
NDUFB8	0.753023	0
OTOP1	0.749696	0
GTF2A2	0.74577	0
PPP1CA	0.743713	0
TPI1	0.742361	0
CHGB	0.735446	0
GDI1	0.732228	0
VDAC1	0.730801	0
ANAPC5	0.730365	0
OXR1	0.729559	0
DCTPP1	0.7257	0
ARPC5L	0.72395	0
EID1	0.722536	0
NDUFA5	0.721664	0
HSBP1	0.719987	0
TSN	0.718893	0
LRP11	0.718604	0
DYNLL2	0.717755	0
NAP1L1	0.716514	0
SULT2B1	0.710001	0
PKD2L1	0.707222	0
ARL6IP1	0.705985	0
ATP5O	0.705275	0
COX6A1	0.705124	0
FKBP1A	0.705114	0
SDHD	0.702154	0
SYCE2	0.701974	0
SUMO3	0.697997	0
CALM1	0.697561	0
NDUFC2	0.695465	0
HN1	0.693084	0
BANF1	0.69134	0
DNER	0.688413	0
VDAC3	0.685041	0
HACD1	0.684774	0
PTMS	0.684663	0
RAB3A	0.682008	0
COX8A	0.681848	0
SYN2	0.679672	0
CDO1	0.676611	0
PROX1	0.672793	0
MIEN1	0.672317	0
SNRPN	0.671656	0
RAB3B	0.671243	0
IFI27L2A	0.671041	0
FGF13	0.67063	0
SIX1	0.668751	0
CYSTM1	0.667504	0
COX6C	0.666428	0
NDUFB10	0.6641	0
SELENOW	0.663801	0
ATP5E	0.66143	0
RANBP1	0.661316	0
BDNF	0.660968	0
INA	0.660787	0
CRMP1	0.656604	0
PTOV1	0.654483	0
CISD3	0.652486	0
CRLF1	0.652133	0
FKBP4	0.648335	0
HOXA9	0.645081	0
GNB2	0.643415	0
NDUFAB1	0.643365	0
NDUFS5	0.642574	0
FKBP3	0.640487	0
NDUFAF3	0.639659	0
CBX3	0.63835	0
PKIG	0.638333	0
TECR	0.637593	0
HAP1	0.637546	0
ATP6V1B2	0.636891	0
GPX3	0.633302	0
NABP2	0.632252	0
LSM4	0.631254	0
POP5	0.630954	0
H2AFY	0.630776	0
NDUFC1	0.627086	0
CHCHD1	0.624498	0
NDUFB11	0.624183	0
TCERG1L	0.62068	0
USMG5	0.617945	0
HMGB1	0.616443	0
CHD7	0.613811	0
PTP4A3	0.61225	0
TUBGCP3	0.611923	0
RESP18	0.611642	0
ARL3	0.607223	0
ATP6V0B	0.607113	0
PAM16	0.606244	0
CDKN1C	0.605481	0
ATP5C1	0.605259	0
DYNLRB1	0.604789	0
CELF2	0.60402	0
FDPS	0.603448	0
ATP5K	0.60294	0
TRIM35	0.602776	0
FOXA2	0.601245	0
NDUFA8	0.600306	0
AP2M1	0.599896	0
CDK2AP1	0.599264	0
VWF	0.598969	0
NDUFV2	0.595778	0
LSM6	0.59513	0
RAB2A	0.594109	0
2810417H13RIK	0.592109	0
MTHFD2	0.591565	0
H2AFY2	0.59093	0
TOX	0.588484	0
STUB1	0.588016	0
CRYBA2	0.587359	0
SYT11	0.587098	0
POLR2G	0.587025	0
SNRPC	0.58534	0
SSNA1	0.585157	0
PLS3	0.584574	0
NUDC	0.584244	0
DCTN3	0.583768	0
PCBP4	0.583346	0
EVL	0.581005	0
CITED1	0.580198	0
AP2S1	0.578672	0
TAGLN3	0.578509	0
INPPL1	0.576965	0
ENHO	0.576618	0
YWHAE	0.576464	0
CPLX2	0.576303	0
COX5A	0.576101	0
MFNG	0.575865	0
CAMK2N2	0.575067	0
SH3GLB2	0.574426	0
CDKN2D	0.57409	0
2010107E04RIK	0.572966	0
ATP5J2	0.572769	0
NDUFA12	0.572411	0
SEZ6L2	0.569431	0
PRMT1	0.569074	0
MARCKS	0.569009	0
RTN3	0.568741	0
1110004F10RIK	0.568227	0
IFT27	0.56784	0
CUEDC2	0.56604	0
BNIP3L	0.565933	0
ANAPC11	0.56521	0
UQCRQ	0.565061	0
MCM2	0.564078	0
TCF4	0.563901	0
DPY30	0.560982	0
MARCKSL1	0.560198	0
SOX1	0.55735	0
FKBP2	0.556923	0
SEC11C	0.554902	0
CTBP1	0.5533	0
WBP5	0.552207	0
MLLT11	0.55153	0
ATP5J	0.551218	0
CHL1	0.550082	0
RTN2	0.549989	0
CD47	0.549904	0
PRKACA	0.548756	0
SCG3	0.548273	0
H2AFV	0.547193	0
ARL2BP	0.546663	0
NDUFB6	0.545367	0
UCP2	0.545166	0
PDAP1	0.544252	0
PGP	0.54205	0
SNCB	0.541712	0
CD164	0.541265	0
TCEB2	0.541066	0
CYB561	0.539468	0
CCDC88A	0.539169	0
TUBG1	0.538607	0
SYNE4	0.537604	0
DYNLT1C	0.537232	0
AGPAT4	0.534851	0
GLRX5	0.534702	0
HMGB3	0.534694	0
PPIA	0.53425	0
FMC1	0.533326	0
EMC10	0.532967	0
TMPO	0.532919	0
CPE	0.532453	0
DNMT3A	0.532271	0
TBX3	0.532005	0
MAPK8IP1	0.530099	0
ENO1	0.529758	0
ACAT1	0.528067	0
YBX1	0.527968	0
PTN	0.527841	0
CALM2	0.527049	0
UBE2S	0.526836	0
MED28	0.523618	0
TMEM184A	0.523233	0
IDH3A	0.521917	0
RAN	0.521636	0
RAP1GAP	0.520447	0
HMGN3	0.520351	0
TUBB3	0.518639	0
MBD3	0.517601	0
ZFP704	0.517479	0
DTYMK	0.517466	0
HAGH	0.516611	0
ATP8A1	0.516368	0
SMDT1	0.515773	0
NDUFB9	0.51429	0
COX5B	0.513296	0
ACP1	0.512578	0
NONO	0.511991	0
ILF2	0.511404	0
HPF1	0.511002	0
CDH13	0.510506	0
NDUFB4	0.510289	0
TMA7	0.510071	0
CDC42SE2	0.510044	0
TIMM8B	0.509855	0
NFIX	0.50902	0
AIG1	0.508414	0
PCP4	0.507966	0
RNF7	0.507546	0
KIF1A	0.506752	0
TIMM13	0.506633	0
BIK	0.50629	0
HMGB2	0.505505	0
RUNX1T1	0.50444	0
PHYHIPL	0.504128	0
NDUFS6	0.5036	0
SLC35D3	0.503407	0
MAZ	0.502033	0
CTXN1	0.50132	0
NUDT5	0.501203	0
