## Supplementary material for "Extracellular matrix regulates lineage plasticity in prostate cancer through YAP/TEAD": table S3

### Sheet: Sheet1
Assay	Sample	Alignment_rate	Peak_count
ATAC	ATAC_AD_sgFoxa1-1_YAPi+NOTCHi_rep1	0.9808	22788
	ATAC_AD_sgFoxa1-1_YAPi+NOTCHi_rep2	0.9814	23316
	ATAC_AD_sgFoxa1-1_rep1	0.9602	40730
	ATAC_AD_sgFoxa1-1_rep2	0.9593	39941
	ATAC_AD_sgFoxa1-2_YAPi+NOTCHi_rep1	0.9806	23452
	ATAC_AD_sgFoxa1-2_YAPi+NOTCHi_rep2	0.9804	24283
	ATAC_AD_sgFoxa1-2_rep1	0.9756	35146
	ATAC_AD_sgFoxa1-2_rep2	0.9762	34885
	ATAC_AD_sgNT_YAPi+NOTCHi_rep1	0.9557	53185
	ATAC_AD_sgNT_YAPi+NOTCHi_rep2	0.9599	52218
	ATAC_AD_sgNT_rep1	0.9781	41048
	ATAC_AD_sgNT_rep2	0.9765	40821
	ATAC_NE_rep1	0.9855	22764
	ATAC_NE_rep2	0.9847	23224
	ATAC_NEPC_DMSO_rep1	0.954	33821
	ATAC_NEPC_DMSO_rep2	0.956	32876
	ATAC_NEPC_LATSi_rep1	0.9759	33137
	ATAC_NEPC_LATSi_rep2	0.9783	35666
CUT&RUN	Expt_TH806
	CnR_AD_sgFoxa1-1_YAPi+NOTCHi_FOXA1_rep1	0.9483	4174
	CnR_AD_sgFoxa1-1_YAPi+NOTCHi_FOXA1_rep2	0.9506	2864
	CnR_AD_sgFoxa1-2_YAPi+NOTCHi_FOXA1_rep1	0.9448	5711
	CnR_AD_sgFoxa1-2_YAPi+NOTCHi_FOXA1_rep2	0.9508	5419
	CnR_AD_sgNT_YAPi+NOTCHi_FOXA1_rep1	0.959	49020
	CnR_AD_sgNT_YAPi+NOTCHi_FOXA1_rep2	0.9553	54966
	CnR_AD_sgNT_FOXA1_rep1	0.9636	17771
	CnR_AD_sgNT_FOXA1_rep2	0.8596	30667
	CnR_NE_FOXA1_rep1	0.9715	32574
	CnR_NE_FOXA1_rep2	0.9698	25016
	Expt_TH860
	CnR_AD_TEAD1_TH860	0.969	7737
	CnR_AD_YAP1_TH860	0.9822	3240
	CnR_NE_TEAD1_TH860	0.9607	40756
	CnR_NE_YAP1_TH860	0.9719	238
